# Glucose-stimulated KIF5B-driven microtubule sliding organizes microtubule networks in pancreatic β cells

**DOI:** 10.1101/2023.06.25.546468

**Authors:** Kai M. Bracey, Margret Fye, Alisa Cario, Kung-Hsien Ho, Pi’illani Noguchi, Guoqiang Gu, Irina Kaverina

## Abstract

In pancreatic islet β cells, molecular motors use cytoskeletal polymers microtubules as tracks for intracellular transport of insulin secretory granules. The β-cell microtubule network has a complex architecture and is non-directional, which provides insulin granules at the cell periphery for rapid secretion response, yet to avoid over-secretion and subsequent hypoglycemia. We have previously characterized a peripheral sub-membrane microtubule array, which is critical for the withdrawal of excessive insulin granules from the secretion sites. Microtubules in β cells originate at the Golgi in the cell interior, and how the peripheral array is formed is unknown. Using real-time imaging and photo-kinetics approaches in clonal mouse pancreatic β cells MIN6, we now demonstrate that kinesin KIF5B, a motor protein with a capacity to transport microtubules as cargos, slides existing microtubules to the cell periphery and aligns them to each other along the plasma membrane. Moreover, like many physiological β-cell features, microtubule sliding is facilitated by a high glucose stimulus. These new data, together with our previous report that in high glucose sub-membrane MT array is destabilized to allow for robust secretion, indicate that MT sliding is another integral part of glucose-triggered microtubule remodeling, likely replacing destabilized peripheral microtubules to prevent their loss over time and β-cell malfunction.
