## Supplementary material for "Glucose-stimulated KIF5B-driven microtubule sliding organizes microtubule networks in pancreatic β cells": F5 source data

### Sheet: Figure 5 MT Directionality
		DMSO														Kinesore
		Cell #1	Cell #2	Cell #3	Cell #4	Cell #5	Cell #6	Cell #7	Cell #8	Cell #9	Cell #10	Cell #11				Cell #1	Cell #2	Cell #3	Cell #4	Cell #5	Cell #6	Cell #7	Cell #8	Cell #9
% Microtubule	0-10	22.6547	20.5968	21.8151	25.1567	20.1468	20.1153	21.3444	20.9716	22.7864	22.7876	25.536		% Microtubule	0-10	19.2718	16.3382	15.8148	13.0535	12.3112	16.4764	16.8886	16.8064	14.5558
	10-20	23.5064	17.8415	20.1487	23.3558	21.2127	21.2896	18.9272	20.7852	20.8966	19.9012	20.9769			10-20	19.556	20.2482	18.6371	14.8707	21.1286	19.4485	20.563	20.7231	17.2023
	20-30	18.0998	12.1208	15.9738	14.6358	15.5251	14.2649	15.8374	15.8724	14.976	15.0922	15.8752			20-30	13.7478	17.5795	14.0251	12.7293	13.1269	13.753	13.1047	15.8698	11.9093
	30-40	10.8826	6.7338	14.1641	8.05882	11.2179	11.6662	10.5678	9.26167	10.5614	7.09103	10.3935			30-40	13.9432	9.8526	12.1666	12.9426	16.7971	15.1543	12.4389	11.4095	8.35696
	40-50	7.15412	8.78483	8.69916	5.99567	8.93762	9.16481	7.09721	8.09028	8.98512	9.89673	7.59837			40-50	7.56661	7.37005	8.89692	9.89677	14.4605	12.8489	4.47497	9.73277	21.3059
	50-60	7.53265	8.40798	8.11682	6.65679	5.34685	10.0681	7.32469	6.9475	7.93267	5.67698	5.53596			50-60	14.0497	5.58573	8.30322	10.4855	5.35655	6.87083	5.98348	7.99057	7.06522
	60-70	4.40351	10.6691	4.38094	9.43805	3.49467	5.35714	9.8744	4.8762	5.90273	8.94732	7.01493			60-70	4.77798	6.33049	6.70281	7.67853	5.86355	5.63906	11.7141	6.89678	5.87587
	70-80	3.20485	6.85118	3.32378	3.16881	4.63044	4.48166	3.75143	7.90701	3.86352	4.87924	3.21574			70-80	4.24512	8.3941	6.65118	7.44817	6.32646	5.34524	7.5847	5.22662	7.92376
	80-90	2.56135	7.99407	3.37753	3.53357	9.48803	3.59227	5.27551	5.28816	4.09555	5.72771	3.85346			80-90	2.84192	8.30101	8.80227	10.895	4.62912	4.46378	7.2476	5.34451	5.80498
	Pixel Count/ Image	15851	8828	11427	9123	11759	14659	13220	15851	16187	11162	8773			Pixel Count/ Image	5630	6321	11622	10435	7370	8849	11866	15268	10023

### Sheet: Figure 5 Supp Fig 1
		DMSO														Kinesore
		Cell #1	Cell #2	Cell #3	Cell #4	Cell #5	Cell #6	Cell #7	Cell #8	Cell #9	Cell #10	Cell #11				Cell #1	Cell #2	Cell #3	Cell #4	Cell #5	Cell #6	Cell #7	Cell #8	Cell #9	Cell #10	Cell #11
% Microtubule	0-10	23.6262	22.8287	23.2695	25.9563	20.1038	21.0633	22.4578	23.8943	20.8632	21.7369	25.7188		% Microtubule	0-10	20.4651	19.3008	17.3747	N/A	15.8033	20.7175	14.5718	17.6461	N/A	N/A	N/A
	10-20	24.8913	20.1068	20.2437	23.5097	22.3735	22.8212	20.583	20.7856	24.0126	22.7645	22.737			10-20	19.9668	24.5593	21.5431	N/A	18.1738	20.8969	20.9236	18.9988	N/A	N/A	N/A
	20-30	17.7433	12.2821	14.4732	15.0025	14.0294	14.3299	16.0094	14.4536	13.8634	15.9325	19.0628			20-30	14.5847	19.0658	17.1343	N/A	15.0132	17.3991	14.3177	15.4695	N/A	N/A	N/A
	30-40	10.8563	7.51316	14.2723	8.20914	12.3865	12.4547	9.46923	10.3876	11.5832	7.88715	12.886			30-40	13.3555	11.4571	11.7034	N/A	20.7199	14.2601	17.2022	14.0858	N/A	N/A	N/A
	40-50	6.91864	9.06326	9.55951	5.75012	10.3113	8.5766	5.81259	7.91624	10.973	10.8907	6.60277			40-50	7.6412	7.6087	8.93788	N/A	9.5698	9.50673	4.49858	9.90361	N/A	N/A	N/A
	50-60	7.29027	7.17941	7.51105	6.64431	5.31777	8.33156	7.78143	7.90813	6.98193	8.21378	3.94036			50-60	11.8272	6.28672	7.17435	N/A	8.60404	5.73991	4.34913	8.72201	N/A	N/A	N/A
	60-70	4.36467	8.70726	4.21743	8.58172	3.97752	4.67718	4.8621	3.4982	7.46189	6.7892	3.83387			60-70	4.68439	4.6416	4.96994	N/A	4.8288	4.12556	11.4333	5.50373	N/A	N/A	N/A
	70-80	2.26931	6.14107	2.98567	2.88127	4.49633	4.52802	2.8349	3.09472	2.34909	4.81234	2.23642			70-80	4.01993	4.72973	5.63126	N/A	3.68744	4.21525	8.11538	4.69527	N/A	N/A	N/A
	80-90	2.04001	6.17815	3.46767	3.46498	7.00389	3.21756	10.1895	8.06154	1.91168	0.972894	2.9819			80-90	3.45515	2.35018	5.53106	N/A	3.59965	3.13901	4.58825	4.97512	N/A	N/A	N/A
	Pixel Count/ Image	12647	7425	7735	8435	4733	9592	2623	12647	13483	7469	8052				3060	3452	5042		1905	1139	6855	6432
