## Supplementary material for "Glucose-stimulated KIF5B-driven microtubule sliding organizes microtubule networks in pancreatic β cells": F6 source data

### Sheet: LG
Bin	LG Cell #1	LG Cell #2	LG Cell #3	LG Cell #4	LG Cell #5	LG Cell #6	LG Cell #7	LG Cell #8	LG Cell #9	LG Cell #10	LG Cell #11					Bin	Avg	SD
0	0.272727	0.234192	0	0	0.176678	0.731452	0.38961	0	0.436681	3.33333	0.673077					0	0.567977	0.907219
0.05	11.1818	9.60187	7.85473	7.31261	31.9788	7.31452	6.36364	9.65217	15.4294	16.5556	13.2692					0.05	12.4104	6.98202
0.1	17.3636	20.3747	19.4257	15.5393	33.0389	8.15047	17.5325	19.2174	30.7132	11.8889	19.2308					0.1	19.3159	6.8785
0.15	16.4545	18.7354	17.1453	15.7221	19.0813	27.3772	22.2078	20.3478	20.524	36.5556	17.4038					0.15	21.0504	5.79848
0.2	12.1818	12.8806	14.4426	12.4314	8.48057	9.09091	13.1169	15.6522	12.6638	6.77778	13.5577					0.2	11.9342	2.56704
0.25	11.0909	9.36768	12.0777	13.5283	1.94346	15.1515	10.3896	10.6957	5.82242	11	9.61538					0.25	10.0621	3.42445
0.3	7.81818	7.96253	8.19257	8.22669	2.29682	6.89655	7.66234	6.95652	4.51237	4	6.92308					0.3	6.49524	1.89463
0.35	7.27273	4.21546	5.65878	7.1298	1.23675	8.88192	4.80519	5.47826	2.91121	3.66667	4.42308					0.35	5.0618	2.06002
0.4	3.18182	3.0445	3.29392	4.57038	0.530035	3.34378	3.8961	2.78261	2.18341	1.55556	3.26923					0.4	2.87739	1.05818
0.45	2.90909	2.10773	2.78716	3.10786	0.353357	4.49321	3.11688	3.30435	1.16448	1.55556	2.88462					0.45	2.52584	1.09535
0.5	2.72727	2.8103	1.85811	2.3766	0.353357	1.88088	1.94805	1.13043	1.01892	1	2.11538					0.5	1.74721	0.744974
0.55	1.54545	1.63934	1.26689	2.55941	0	2.29885	1.55844	1.73913	1.01892	0.666667	1.34615					0.55	1.42175	0.676162
0.6	1.36364	1.63934	1.01351	1.64534	0	0.626959	1.55844	0.956522	0.14556	0.666667	0.961538					0.6	0.961593	0.542467
0.65	1.09091	1.40515	1.35135	1.27971	0.176678	1.35841	0.779221	0.521739	0.291121	0.222222	1.15385					0.65	0.875487	0.468893
0.7	0.636364	0.702576	0.591216	1.46252	0.176678	0.31348	1.03896	0.347826	0.582242	0.111111	0.865385					0.7	0.62076	0.378809
0.75	1	1.17096	0.337838	0.365631	0	0.731452	0.779221	0.173913	0.14556	0.333333	0.0961538					0.75	0.466733	0.373768
0.8	0.181818	0.702576	0.675676	0.731261	0.176678	0.104493	0.38961	0.0869565	0.14556	0	0.384615					0.8	0.325386	0.256537
0.85	0.363636	0.468384	0.253378	0.182815	0	0.31348	0.25974	0.434783	0	0	0.384615					0.85	0.241894	0.167413
0.9	0.363636	0.234192	0.422297	0.548446	0	0.31348	0.38961	0.0869565	0	0.111111	0.288462					0.9	0.250745	0.172623
0.95	0.272727	0.468384	0.337838	0	0	0.104493	0.25974	0.173913	0	0	0.0961538					0.95	0.15575	0.153426
1	0	0	0.253378	0	0	0.104493	0	0	0	0	0.192308					1	0.0500163	0.0876894
1.05	0.0909091	0	0.0844595	0.548446	0	0.208986	0.12987	0	0	0	0					1.05	0.0966065	0.157847
1.1	0.181818	0	0.253378	0.182815	0	0	0.12987	0	0	0	0.288462					1.1	0.0942131	0.110008
1.15	0	0	0.0844595	0	0	0	0.519481	0	0	0	0.0961538					1.15	0.0636449	0.148226
1.2	0	0	0.168919	0	0	0	0	0.0869565	0	0	0.192308					1.2	0.0407439	0.0705927
More	0.454545	0.234192	0.168919	0.548446	0	0.208986	0.779221	0.173913	0.291121	0	0.288462					More	0.286164	0.221372
0-0.15	45.2727	48.9461	44.4257	38.574	84.2756	43.5737	46.4935	49.2174	67.1033	68.3333	50.5769
	0.452727	0.489461	0.444257	0.38574	0.842756	0.435737	0.464935	0.492174	0.671033	0.683333	0.505769		0.533448
0.3-More	31.4545	28.8056	29.0541	35.4662	5.30035	32.1839	30	24.4348	14.4105	13.8889	26.25
	0.314545	0.288056	0.290541	0.354662	0.0530035	0.321839	0.3	0.244348	0.144105	0.138889	0.2625		0.24659
													Total 5s Segments
# of tracks	2299	427	1184	547	566	957	770	1150	687	900	1040		10527
		5615.6
		2595.85

### Sheet: HG5M
	Cell #1	Cell #2	Cell #3	Cell #4	Cell #5	Cell #6		Bin	Avg	SD
	0.130492	0.0737463	0.174825	0	0	0.136674		0	0.0859562	0.0675517
	9.56938	4.64602	7.34266	6.27178	6.15735	8.24601		0.05	7.03887	1.58347
	18.9213	10.6195	12.0629	11.266	11.9726	12.8018		0.1	12.9407	2.75944
	16.5724	11.5044	13.2867	16.4925	15.8495	16.2187		0.15	14.9874	1.91747
	14.6585	12.3894	15.035	12.5436	13.455	13.3941		0.2	13.5792	0.98507
	9.2214	11.1357	9.44056	11.1498	10.0342	11.1617		0.25	10.3572	0.828268
	7.35102	7.81711	9.96503	9.17538	9.23603	8.20046		0.3	8.62417	0.906266
	5.35015	6.41593	5.94406	7.08479	6.49943	6.24146		0.35	6.25597	0.530692
	4.48021	4.71976	5.06993	5.57491	5.4732	5.51253		0.4	5.13842	0.419478
	3.0013	5.82596	3.84615	4.7619	5.0171	3.82688		0.45	4.37988	0.925048
	2.34885	4.35103	3.4965	2.78746	2.50855	3.82688		0.5	3.21988	0.72757
	1.78338	3.17109	5.06993	3.01974	3.30673	2.64237		0.55	3.16554	0.987588
	1.30492	2.72861	3.14685	2.09059	2.39453	1.59453		0.6	2.21001	0.631525
	1.13093	1.99115	1.74825	1.62602	1.93843	1.64009		0.65	1.67914	0.281141
	1.13093	2.80236	1.04895	1.74216	1.3683	1.04784		0.7	1.52342	0.62088
	0.652458	1.47493	0.699301	1.39373	1.25428	0.820046		0.75	1.04912	0.335247
	0.434972	1.25369	0.874126	0.696864	0.684151	0.592255		0.8	0.756009	0.258256
	0.434972	1.54867	0.524476	0.348432	0.4561	0.410023		0.85	0.620446	0.418429
	0.30448	1.03245	0.34965	0.116144	0.22805	0.273349		0.9	0.38402	0.29897
	0.260983	1.10619	0.34965	0.348432	0.4561	0.455581		0.95	0.496157	0.281067
	0.217486	0.147493	0.174825	0.348432	0.342075	0.273349		1	0.25061	0.0773798
	0.130492	0.589971	0.174825	0.232288	0.342075	0.0911162		1.05	0.260128	0.167796
	0.130492	0.516224	0.174825	0.232288	0.342075	0.0455581		1.1	0.240244	0.153202
	0.0869943	0.294985	0	0.232288	0.22805	0.136674		1.15	0.163165	0.0995751
	0.0869943	0.294985	0	0.116144	0.114025	0.22779		1.2	0.13999	0.0960737
	0.30448	1.54867	0	0.348432	0.342075	0.0911162		More	0.439129	0.513292
0-0.15	45.1936	26.8437	32.8671	34.0302	33.9795	37.4032
	0.451936	0.268437	0.328671	0.340302	0.339795	0.374032		0.350529
0.3-More	30.9265	49.6313	42.6573	42.2764	42.5314	37.9499
	0.309265	0.496313	0.426573	0.422764	0.425314	0.379499		0.409955	0.409955
									Total 5s Segments
Track #	2299	1356	572	861	877	481			6446
	2259.51			2642.57

### Sheet: HG20M
	Cell #1	Cell #2	Cell #3	Cell #4	Cell #5	Cell #6					Bin	Avg	SD
	0.108108	0.148002	0	0.0733676	0	0.136674					0	0.077692	0.059775
	4.86486	6.95609	7.37705	6.60308	4.88959	8.24601					0.05	6.48945	1.24518
	9.72973	13.2708	17.2131	11.6654	9.46372	12.8018					0.1	12.3574	2.5938
	12.7568	14.7015	17.3668	12.8393	14.3533	16.2187					0.15	14.7061	1.67215
	9.83784	11.0015	13.4221	11.0051	12.776	13.3941					0.2	11.9061	1.36486
	10.2703	8.78145	11.2193	7.48349	10.5678	11.1617					0.25	9.914	1.35431
	8.86486	7.44943	7.6332	5.94277	5.20505	8.20046					0.3	7.21596	1.26369
	7.78378	5.72274	6.14754	4.91563	5.20505	6.24146					0.35	6.0027	0.926157
	5.18919	5.72274	4.35451	3.22817	2.83912	5.51253					0.4	4.47438	1.1097
	4.86486	4.34139	3.94467	3.74175	3.78549	3.82688					0.45	4.08417	0.401615
	4.75676	3.94672	2.2541	3.81511	2.52366	3.82688					0.5	3.52054	0.864882
	3.56757	3.20671	2.45902	2.9347	2.99685	2.64237					0.55	2.96787	0.361364
	3.67568	2.7627	1.7418	2.78797	2.99685	1.59453					0.6	2.59325	0.721522
	1.62162	2.1707	1.12705	2.64123	3.47003	1.64009					0.65	2.11179	0.770398
	1.72973	1.82536	0.819672	2.7146	3.47003	1.04784					0.7	1.93454	0.917358
	2.16216	1.43069	0.819672	1.90756	2.52366	0.820046					0.75	1.61063	0.646657
	2.16216	1.08535	0.512295	2.42113	1.41956	0.592255					0.8	1.36546	0.725293
	0.864865	0.789344	0.307377	1.54072	1.41956	0.410023					0.85	0.888648	0.462682
	1.08108	0.789344	0.204918	1.76082	2.36593	0.273349					0.9	1.07924	0.776538
	0.648649	0.74001	0.358607	1.17388	1.1041	0.455581					0.95	0.746805	0.304205
	0.540541	0.641342	0.153689	0.733676	0.630915	0.273349					1	0.495585	0.20998
	0.648649	0.542674	0.153689	1.02715	0.946372	0.0911162					1.05	0.568274	0.355949
	0.216216	0.197336	0.102459	1.17388	0.630915	0.0455581					1.1	0.394394	0.396029
	0.324324	0.394672	0.0512295	0.586941	0.315457	0.136674					1.15	0.30155	0.17353
	0.324324	0.098668	0	0.807043	0.157729	0.22779					1.2	0.269259	0.26077
	1.40541	1.28268	0.256148	4.47542	3.78549	0.182232					More	1.8979	1.65663
0-0.15	27.4595	35.0765	41.957	31.1812	28.7066	37.4032
	0.274595	0.350765	0.41957	0.311812	0.287066	0.374032		0.336307
0.3-More	52.4324	45.1406	33.4016	50.3302	47.7918	38.041
	0.524324	0.451406	0.334016	0.503302	0.477918	0.38041		0.445229	Total 5s Segments
Track #	925	2027	1952	1363	634	2195			9096
		4049.81

### Sheet: Summary
		Bin	LG Avg	Sd LG		Bin	Avg	Sd		HG20 Avg	Sd		Bin	LG Avg	HG5 Avg	HG20 Avg
		0	0.567977	0.907219		0	0.0758126	0.0697031		0.077692	0.059775		0	0.567977	0.0758126	0.077692
		0.05	12.4104	6.98202		0.05	6.79744	1.63068		6.48945	1.24518		0.05	12.4104	6.79744	6.48945
		0.1	19.3159	6.8785		0.1	12.9685	3.02205		12.3574	2.5938		0.1	19.3159	12.9685	12.3574
		0.15	21.0504	5.79848		0.15	14.7411	2.012		14.7061	1.67215		0.15	21.0504	14.7411	14.7061
		0.2	11.9342	2.56704		0.2	13.6163	1.07527		11.9061	1.36486		0.2	11.9342	13.6163	11.9061
		0.25	10.0621	3.42445		0.25	10.1963	0.817254		9.914	1.35431		0.25	10.0621	10.1963	9.914
		0.3	6.49524	1.89463		0.3	8.70892	0.970821		7.21596	1.26369		0.3	6.49524	8.70892	7.21596
		0.35	5.0618	2.06002		0.35	6.25887	0.5813		6.0027	0.926157		0.35	5.0618	6.25887	6.0027
		0.4	2.87739	1.05818		0.4	5.0636	0.421385		4.47438	1.1097		0.4	2.87739	5.0636	4.47438
		0.45	2.52584	1.09535		0.45	4.49049	0.976453		4.08417	0.401615		0.45	2.52584	4.49049	4.08417
		0.5	1.74721	0.744974		0.5	3.09848	0.739461		3.52054	0.864882		0.5	1.74721	3.09848	3.52054
		0.55	1.42175	0.676162		0.55	3.27018	1.05105		2.96787	0.361364		0.55	1.42175	3.27018	2.96787
		0.6	0.961593	0.542467		0.6	2.3331	0.622635		2.59325	0.721522		0.6	0.961593	2.3331	2.59325
		0.65	0.875487	0.468893		0.65	1.68695	0.30738		2.11179	0.770398		0.65	0.875487	1.68695	2.11179
		0.7	0.62076	0.378809		0.7	1.61854	0.638988		1.93454	0.917358		0.7	0.62076	1.61854	1.93454
		0.75	0.466733	0.373768		0.75	1.09494	0.349678		1.61063	0.646657		0.75	0.466733	1.09494	1.61063
		0.8	0.325386	0.256537		0.8	0.78876	0.271293		1.36546	0.725293		0.8	0.325386	0.78876	1.36546
		0.85	0.241894	0.167413		0.85	0.66253	0.446623		0.888648	0.462682		0.85	0.241894	0.66253	0.888648
		0.9	0.250745	0.172623		0.9	0.406155	0.322987		1.07924	0.776538		0.9	0.250745	0.406155	1.07924
		0.95	0.15575	0.153426		0.95	0.504272	0.307251		0.746805	0.304205		0.95	0.15575	0.504272	0.746805
		1	0.0500163	0.0876894		1	0.246062	0.0840302		0.495585	0.20998		1	0.0500163	0.246062	0.495585
		1.05	0.0966065	0.157847		1.05	0.29393	0.164107		0.568274	0.355949		1.05	0.0966065	0.29393	0.568274
		1.1	0.0942131	0.110008		1.1	0.279181	0.138089		0.394394	0.396029		1.1	0.0942131	0.279181	0.394394
		1.15	0.0636449	0.148226		1.15	0.168464	0.108304		0.30155	0.17353		1.15	0.0636449	0.168464	0.30155
		1.2	0.0407439	0.0705927		1.2	0.12243	0.0960523		0.269259	0.26077		1.2	0.0407439	0.12243	0.269259
		More	0.286164	0.221372		More	0.508732	0.535812		1.8979	1.65663		More	0.286164	0.508732	1.8979
