## Supplementary material for "Glucose-stimulated KIF5B-driven microtubule sliding organizes microtubule networks in pancreatic β cells": F1 source data

### Sheet: Summary
Supplment Figure 1 Panel B
	BIN	SCR	shRNA 1	shRNA 2
	0	0.0146714	0.178025	0.0964436
	0.05	6.9829	10.6831	15.2683
	0.1	11.6825	17.8883	15.5419
	0.15	13.9974	17.697	16.281
	0.2	12.6234	15.3891	14.0151
	0.25	8.63556	10.9206	10.2401
	0.3	6.6163	6.979	6.52831
	0.35	4.92416	5.97621	5.50088
	0.4	4.3383	3.90856	4.66272
	0.45	3.06508	2.90675	3.64966
	0.5	2.77446	2.47312	2.27095
	0.55	1.99847	1.05491	1.64749
	0.6	1.7535	1.13164	1.2799
	0.65	1.02026	0.803302	1.18929
	0.7	1.02149	0.252599	0.72247
	0.75	0.853666	0.498502	0.701654
	0.8	0.703533	0.244713	0.47047
	0.85	0.513602	0.344505	0.515381
	0.9	0.44246	0.234243	0.370615
	0.95	0.204374	0.125806	0.234132
	1	0.287434	0.0213675	0.151868
	1.05	0.450781	0.178789	0.0566893
	1.1	0.244045	0	0.15083
	1.15	0.291231	0	0.0562588
	1.2	0.2	0.0213675	0
	More	0.232617	0.0884816	0

### Sheet: SCR-shRNA
	Figure 1 SCR-shRNA
	BIN	Cell #1	Cell #2	Cell #3	Cell #4	Cell #5	Cell #6			BIN	AVERAGE	SD
	0	0	0	0.0880282	0	0	0			0	0.0146714	0.0328062
	0.05	8.92019	11.1842	7.39437	8.56354	5.78512	9.34579			0.05	6.9829	3.5017
	0.1	12.6761	14.693	16.5493	15.7459	10.3306	12.6168			0.1	11.6825	5.57119
	0.15	19.7183	14.9123	17.8697	15.8379	15.4959	18.6916			0.15	13.9974	6.4024
	0.2	18.3099	13.8158	13.1162	15.0092	15.2893	18.6916			0.2	12.6234	5.78994
	0.25	9.85915	8.77193	11.0915	11.5101	10.3306	8.8785			0.25	8.63556	3.85144
	0.3	8.92019	5.26316	7.74648	7.55064	9.91736	8.8785			0.3	6.6163	3.16443
	0.35	5.6338	5.26316	5.6338	5.43278	7.2314	6.07477			0.35	4.92416	2.14581
	0.4	3.28638	6.14035	5.72183	4.69613	5.78512	3.27103			0.4	4.3383	1.99998
	0.45	1.87793	4.38596	4.13732	3.407	4.13223	2.33645			0.45	3.06508	1.43748
	0.5	2.8169	3.28947	2.11268	2.76243	5.16529	2.80374			0.5	2.77446	1.39011
	0.55	1.40845	3.07018	3.16901	1.9337	1.8595	1.40187			0.55	1.99847	0.911813
	0.6	1.87793	1.97368	2.02465	1.56538	2.47934	1.86916			0.6	1.7535	0.581704
	0.65	0.938967	1.31579	1.05634	0.92081	1.23967	0.934579			0.65	1.02026	0.219989
	0.7	1.87793	1.75439	0.440141	0.736648	0.619835	1.86916			0.7	1.02149	0.570733
	0.75	0.938967	1.09649	0.176056	0.92081	1.23967	0.934579			0.75	0.853666	0.33903
	0.8	0.469484	0.657895	0.616197	0.644567	1.03306	0.46729			0.8	0.703533	0.176001
	0.85	0.469484	0.219298	0.440141	0.276243	0.826446	0.46729			0.85	0.513602	0.245402
	0.9	0	0.657895	0.176056	0.92081	0	0			0.9	0.44246	0.397301
	0.95	0	0	0	0.276243	0	0			0.95	0.204374	0.348377
	1	0	0.219298	0	0.092081	0.413223	0			1	0.287434	0.349193
	1.05	0	0.877193	0.0880282	0.276243	0.413223	0			1.05	0.450781	0.388921
	1.1	0	0	0.0880282	0.276243	0	0			1.1	0.244045	0.395118
	1.15	0	0	0	0.184162	0.413223	0			1.15	0.291231	0.411962
	1.2	0	0	0	0	0	0			1.2	0.2	0.447214
	More	0	0.438596	0.264085	0.460405	0	0.46729			More	0.232617	0.201756
	Non Motile	41.3146	40.7895	41.9014	40.1473	31.6116	40.6542		AVG NON MOTILE
		0.413146	0.407895	0.419014	0.401473	0.316116	0.406542		0.394031
	Motile	30.5164	36.6228	33.8908	33.3333	42.7686	31.7757		AVG MOTILE
		0.305164	0.366228	0.338908	0.333333	0.427686	0.317757		0.34818
		Totoal 5s Tracks	Totoal 5s Tracks	Totoal 5s Tracks	Totoal 5s Tracks	Totoal 5s Tracks	Totoal 5s Tracks
		213	475	1136	1086	484	214		3608

### Sheet: shRNA-1
	Figure 1 shRNA-1
	BIN	Cell #1	Cell #2	Cell #3	Cell #4	Cell #5					BIN	AVERAGE	SD
	0	0.106838	0.78329	0	0	0					0	0.178025	0.305448
	0.05	9.0812	18.2768	8.47107	10.2041	7.38255					0.05	10.6831	3.90502
	0.1	19.765	12.0104	18.8017	20.4082	18.4564					0.1	17.8883	3.01919
	0.15	18.9103	13.577	18.8017	21.0884	16.1074					0.15	17.697	2.59597
	0.2	16.7735	12.0104	14.0496	16.3265	17.7852					0.2	15.3891	2.08549
	0.25	9.82906	9.92167	11.5702	9.52381	13.7584					0.25	10.9206	1.58842
	0.3	6.73077	8.61619	5.3719	6.12245	8.05369					0.3	6.979	1.20112
	0.35	4.59402	7.5718	8.26446	4.08163	5.36913					0.35	5.97621	1.6523
	0.4	4.70085	4.17755	3.92562	2.04082	4.69799					0.4	3.90856	0.981024
	0.45	2.35043	3.39426	3.71901	2.72109	2.34899					0.45	2.90675	0.557222
	0.5	1.92308	2.34987	1.65289	4.7619	1.67785					0.5	2.47312	1.17145
	0.55	1.06838	2.08877	1.44628	0	0.671141					0.55	1.05491	0.704605
	0.6	0.961538	1.30548	1.03306	0.680272	1.67785					0.6	1.13164	0.337922
	0.65	0.854701	1.04439	1.44628	0	0.671141					0.65	0.803302	0.476853
	0.7	0.534188	0.522193	0.206612	0	0					0.7	0.252599	0.237361
	0.75	0.747863	0.522193	0.206612	0.680272	0.33557					0.75	0.498502	0.20373
	0.8	0.213675	0.261097	0.413223	0	0.33557					0.8	0.244713	0.139833
	0.85	0.106838	0.522193	0.413223	0.680272	0					0.85	0.344505	0.254639
	0.9	0.106838	0.522193	0.206612	0	0.33557					0.9	0.234243	0.181685
	0.95	0.106838	0.522193	0	0	0					0.95	0.125806	0.202467
	1	0.106838	0	0	0	0					1	0.0213675	0.042735
	1.05	0.213675	0	0	0.680272	0					1.05	0.178789	0.264045
	1.1	0	0	0	0	0					1.1	0	0
	1.15	0	0	0	0	0					1.15	0	0
	1.2	0.106838	0	0	0	0					1.2	0.0213675	0.042735
	More	0.106838	0	0	0	0.33557					More	0.0884816	0.13029
								AVG NON MOTILE
	Non Motile	47.8632	44.6475	46.0744	51.7007	41.9463		46.4464
		0.478632	0.446475	0.460744	0.517007	0.419463		0.464464
								AVG MOTILE
	Motile	25.5342	33.4204	28.3058	22.449	26.5101		27.2439
		0.255342	0.334204	0.283058	0.22449	0.265101		0.272439
		Totoal 5s Tracks	Totoal 5s Tracks	Totoal 5s Tracks				Total tracks
		936	589	484	147	422		1642

### Sheet: shRNA-2
	Figure 1 shRNA-2
	BIN	Cell #1	Cell #2	Cell #3	Cell #4	Cell #5	Cell #6	Cell #7			BIN	AVERAGE	SD
	0	0	0	0	0.168776	0.506329	0	0			0	0.0964436	0.186589
	0.05	10.1604	20.075	9.94595	13.2844	19.7468	15.4299	18.2358			0.05	15.2683	4.08399
	0.1	16.5775	19.0689	17.7297	15.5708	12.4051	13.1222	14.3194			0.1	15.5419	2.37156
	0.15	19.5187	15.2739	19.4595	17.8872	14.6835	10.8597	16.2843			0.15	16.281	3.05837
	0.2	19.5187	15.7308	15.1351	15.0112	10.3797	10.8597	11.4703			0.2	14.0151	3.09766
	0.25	9.35829	8.32947	11.1351	9.86912	9.11392	13.5747	10.3003			0.25	10.2401	1.72016
	0.3	5.34759	6.19636	6.27027	6.57304	8.10127	6.78733	6.4223			0.3	6.52831	0.827876
	0.35	5.34759	5.01379	5.94595	5.87422	6.32911	4.0724	5.9231			0.35	5.50088	0.741062
	0.4	5.34759	2.9123	3.78378	4.47839	4.3038	5.88235	5.9308			0.4	4.66272	0.97364
	0.45	2.13904	1.65784	2.59459	2.92809	4.05063	7.69231	4.48511			0.45	3.64966	2.01124
	0.5	2.40642	2.46203	2.16216	2.19797	2.02532	3.61991	1.02286			0.5	2.27095	0.531104
	0.55	1.06952	0.648649	1.2973	1.71721	2.78481	3.16742	0.8475			0.55	1.64749	0.908869
	0.6	1.87166	0.826623	0.972973	1.37015	1.26582	1.80995	0.84211			0.6	1.2799	0.388845
	0.65	0.802139	0.432432	0.864865	1.062	1.51899	3.16742	0.4772			0.65	1.18929	0.892689
	0.7	0	0.378378	0.756757	0.505417	0.759494	2.26244	0.3948			0.7	0.72247	0.712232
	0.75	0	0.556352	0.432432	0.312921	0.506329	2.26244	0.8411			0.75	0.701654	0.731209
	0.8	0	0.216216	0.432432	0.144144	0	1.80995	0.69054			0.8	0.47047	0.632642
	0.85	0	0.502298	0.324324	0.361273	0.759494	0.904977	0.7553			0.85	0.515381	0.296598
	0.9	0	0.162162	0.324324	0.192496	0.253165	0.904977	0.75718			0.9	0.370615	0.285514
	0.95	0	0.108108	0.216216	0.15646	0.253165	0.904977	0			0.95	0.234132	0.293914
	1	0.534759	0.0540541	0.108108	0.214289	0	0	0			1	0.151868	0.18624
	1.05	0	0.340136	0	0	0	0	0			1.05	0.0566893	0.126761
	1.1	0	0	0	0	0	0.904977	0			1.1	0.15083	0.337265
	1.15	0	0	0	0.0843882	0.253165	0	0			1.15	0.0562588	0.0932946
	1.2	0	0	0	0	0	0	0			1.2	0	0
	More	0	0	0	0	0	0	0			More	0	0
	Non Motile	46.2567	54.4179	47.1351	46.9112	47.3418	39.4118	48.8395		AVG NON MOTILE
		0.462567	0.544179	0.471351	0.469112	0.473418	0.394118	0.488395		0.469124
	Motile	24.8663	22.4677	26.4865	28.1725	33.1646	46.1538	29.3899		AVG MOTILE
		0.248663	0.224677	0.264865	0.281725	0.331646	0.461538	0.293899		0.302186
		Total 5s Tracks	Total 5s Tracks	Total 5s Tracks	Total 5s Tracks	Total 5s Tracks	Total 5s Tracks	Total 5s Tracks
		374	762	925	209	395	283	488		3436
