## Supplementary material for "Glucose-stimulated KIF5B-driven microtubule sliding organizes microtubule networks in pancreatic β cells": F2 source data

### Sheet: Figure 2 MT Directionality
	Figure 2 – Panel F-H
		scr ctr shRNA												KIF5B shRNA 1										KIF5B shRNA 2
		Cell #1	Cell #2	Cell #3	Cell #4	Cell #5	Cell #6	Cell #7	Cell #8	Cell #9				Cell #1	Cell #2	Cell #3	Cell #4	Cell #5	Cell #6	Cell #7				Cell #1	Cell #2	Cell #3	Cell #4	Cell #5	Cell #6	Cell #7
% Microtubule	0-10	19.3173	21.414	23.5182	20.1637	21.6608	20.9825	21.1429	22.4763	20.612		% Microtubule	0-10	15.3495	16.7867	17.6195	16.8553	13.8232	15.2009	14.47		% Microtubule	0-10	18.0321	14.9549	11.8824	13.9463	16.4935	14.5558	12.546
	10-20	17.2345	22.2587	20.5228	16.8652	26.9897	17.1687	17.8349	20.781	17.6371			10-20	18.127	18.7488	19.659	19.9119	17.57	19.0222	17.6651			10-20	21.042	19.4987	15.9756	17.3933	20.2703	17.2023	17.3267
	20-30	16.1822	15.0321	14.2416	13.4477	17.0389	17.3756	17.8262	15.9813	14.7621			20-30	13.4254	14.8152	17.3771	14.2013	17.2244	14.0067	13.4357			20-30	17.7217	17.0391	18.4395	15.8003	17.3804	11.9093	17.4391
	30-40	10.5274	9.83889	12.4353	10.7954	10.0198	14.2986	13.013	13.4278	13.7826			30-40	11.1806	12.5118	13.3484	10.9057	11.6952	14.1051	17.8085			30-40	10.6222	13.2933	10.6902	13.1172	11.9578	8.35696	10.927
	40-50	7.80039	8.82215	8.03304	10.2864	8.70915	10.1228	9.21502	9.0238	9.7832			40-50	10.3924	9.35545	10.6235	8.90566	9.4398	12.0118	8.90937			40-50	5.83075	9.51934	5.41794	9.16713	7.67504	21.3059	8.4374
	50-60	7.41279	6.97638	6.0089	9.02527	5.40657	9.08856	10.1339	8.283	6.98301			50-60	9.10969	8.48341	6.63658	8.99371	7.49363	8.68221	7.92627			50-60	10.1363	8.17687	12.8891	8.46842	9.15659	7.06522	8.7834
	60-70	7.08056	4.64571	4.34783	6.7148	4.38044	3.82676	3.70176	4.8927	6.9928			60-70	7.00076	6.33175	5.67536	7.33333	11.7497	6.01292	7.28111			60-70	7.55837	6.5246	11.3392	8.89696	7.04149	5.87587	9.68234
	70-80	6.02852	6.86689	4.17537	7.09988	3.08701	3.52941	2.89665	2.1584	6.0723			70-80	7.93021	6.59716	4.55533	6.83019	5.49291	5.33858	6.95341			70-80	5.02092	5.71724	6.62339	6.5027	5.36908	7.92376	7.1832
	80-90	8.41639	4.14516	6.71689	5.60168	2.7076	3.60698	4.23558	2.9757	3.37489			80-90	7.48451	6.36967	4.50518	6.06289	5.51109	5.61956	5.55044			80-90	4.03563	5.276	6.74261	6.70766	4.65582	5.80498	7.67486
											TOTAL										TOTAL										TOTAL
	Pixel Count/ Image	14448	12582	6393	11017	16620	11597	10264	11163	12696	106780		Pixel Count/ Image	18398	10550	11964	7950	5498	7118	9765	71243		Pixel Count/ Image	7409	12037	10652	7549	8764	7690	5986	60087
																															`

### Sheet: Figure 2 Supplement Fig 1
		Figure 2 – Supplemental Figure 1
		Control Islet #1 Cell #1	Control Islet #1 Cell #2	Control Islet #2 Cell #3	Control Islet #1 Cell #4	Control Islet #3 Cell #5	Control Islet #4 Cell #1	Control Islet #2	Control Islet #2	Control Islet #2 Cell #1	Control Islet #2 Cell #2	Control Islet #4		Average				Kif5b KO Islet #1	Kif5b KO Islet #2 Cell #1	Kif5b KO Islet #3 Cell #1	Kif5b KO #4 Cell #1	Kif5b KO #5 Cell #1	Kif5b KO #5 Cell #2	Kif5b KO #6	Kif5b KO #7	Kif5b KO #8	Kif5b KO #9	Kif5b KO #10 Cell #1	Kif5b KO #10 Cell #2		Average
	BIN																BIN
% Microtubule	0-10	15.9138	18.8136	18.2148	17.8143	15.0982	16.2375	18.0368	17.3794	16.7349	16.8606	16.2381		17.0311		% Microtubule	0-10	11.9811	12.1763	8.9295	12.3498	11.3705	10.2814	10.7328	9.72339	11.4389	13.6209	13.7893	10.8732		11.4389
	10-20	14.3	15.7125	16.1046	14.9092	15.7819	17.1909	16.1541	18.5116	14.9199	15.8247	15.2377		15.877			10-20	15.6792	13.6451	15.0914	16.007	16.325	13.4199	15.2108	12.5568	15.1275	14.6735	11.8572	14.4213		14.5012
	20-30	12.3381	11.8936	12.9954	11.4624	14.7582	13.8913	13.7822	15.5876	13.2512	13.3085	11.5833		13.1684			20-30	14.9811	12.5242	12.8634	14.3597	12.5095	14.3939	13.5316	16.2178	13.3039	13.9824	9.41322	15.6891		13.6475
	30-40	10.3936	10.8962	10.2937	11.6662	12.3428	11.2075	11.5498	11.1355	11.1733	11.2151	11.8231		11.2452			30-40	12.9245	12.9107	11.4534	12.3394	12.9271	15.6385	13.0896	14.4839	12.632	11.2349	15.1278	11.7562		13.0432
	40-50	9.74843	9.90242	9.89165	10.2137	9.39078	9.89146	10.198	10.3001	10.1973	10.1954	10.5333		10.042			40-50	11.1321	11.2486	10.5309	10.3605	9.51025	12.4459	10.7119	11.2135	10.9733	9.09237	12.0974	12.5122		10.9857
	50-60	8.73104	9.57545	9.16239	9.32844	9.02173	9.12092	9.00932	7.3101	9.05434	8.61344	8.96238		8.89905			50-60	9.03774	11.9443	9.93908	8.99295	10.0513	9.19913	9.5456	10.0125	9.80293	10.6356	10.6733	9.75123		9.96547
	60-70	9.62116	8.56119	8.3264	8.50912	7.77157	8.86234	7.84989	8.33242	8.80975	8.98134	10.2935		8.71988			60-70	7.75472	8.11751	10.2698	10.661	8.4757	8.27922	9.42143	9.01236	8.78239	9.28935	10.7283	8.89238		9.14035
	70-80	9.70921	7.39915	7.22971	8.20942	7.02097	7.90721	7.08622	5.90304	8.10798	7.86117	8.49938		7.72122			70-80	9	8.73599	10.5831	8.07087	9.2445	8.82035	9.17971	8.19473	9.03664	8.62355	9.02398	8.78234		8.94131
	80-90	9.24454	7.2459	7.78129	7.88713	8.81381	5.69084	6.3337	5.54029	7.75139	7.13984	6.82927		7.29618			80-90	7.50943	8.69733	10.3394	6.85868	9.58618	7.52165	8.57648	8.58495	8.90238	8.84735	7.28938	7.32199		8.33627
													Total																	Total
	Pixel Count	5770	13434	5300	12095	11083	9836	7615	10572	10293	88316	6395	180709					6312	8277	5745	6712	10536	10718	11255	8463	6433	7934	8653	12304	103342
		Data derived from Primary Beta Cells

### Sheet: Fig 2 Supplement Fig 4
	Standard Threshold Data-Supplemental Figure 4
		Cell #1	Cell #2	Cell #3	Cell #4	Cell #5	Cell #6	Cell #7	Cell #8	Cell #9					Cell #1	Cell #2	Cell #3	Cell #4	Cell #5	Cell #6	Cell #7	Cell #8						Cell #1	Cell #2	Cell #3	Cell #4	Cell #5	Cell #6	Cell #7
% Microtubule	0-10	18.5356	N/A	21.6418	N/A	22.6812	15.5612	25.6086	N/A	N/A			% Microtubule	0-10	16.9231	20.0849	14.359	15.0619	12.3405	16.4605	12.4743	15.8707				% Microtubule	0-10	18.5447	14.2865	15.9518	12.3405	12.4743	15.8707	13.5618
	10-20	20.3527	N/A	24.7927	N/A	19.5082	18.7307	27.3642	N/A	N/A				10-20	19.0271	20.7921	21.641	16.2311	16.514	19.1246	15.0607	19.5445					10-20	20.6325	17.561	20.9932	16.514	15.0607	19.5445	17.0397
	20-30	17.826	N/A	17.1642	N/A	13.982	13.7832	16.9944	N/A	N/A				20-30	16.4253	18.1047	22.2564	10.3164	18.5257	19.7907	15.098	16.532					20-30	18.4065	17.4866	17.4567	18.5257	15.098	16.532	16.7186
	30-40	12.59	N/A	15.9204	N/A	13.1705	13.4818	9.6676	N/A	N/A				30-40	13.7104	11.5983	15.2821	11.4856	10.584	10.8468	13.2026	15.0625					30-40	10.2395	12.424	14.8232	10.584	13.2026	15.0625	12.9497
	40-50	8.31093	N/A	7.21393	N/A	7.24661	11.3482	8.07584	N/A	N/A				40-50	9.18552	7.63791	7.28205	8.73453	5.31452	7.70695	10.2428	8.74357					40-50	6.09457	8.00195	8.05117	5.31452	10.2428	8.74357	8.10028
	50-60	6.52618	N/A	5.3068	N/A	5.72912	8.33333	4.63483	N/A	N/A				50-60	6.76471	5.09194	5.12821	7.35901	13.2262	7.32636	8.20728	7.34754					50-60	10.7921	9.02685	7.5997	13.2262	8.20728	7.34754	9.59369
	60-70	5.279	N/A	2.15589	N/A	4.60927	6.50897	3.79213	N/A	N/A				60-70	6.65158	6.50636	4.20513	8.39065	10.7041	6.47003	7.61905	6.75974					60-70	6.32484	7.88823	6.01956	10.7041	7.61905	6.75974	8.36096
	70-80	4.27911	N/A	2.90216	N/A	4.43885	6.1611	2.03652	N/A	N/A				70-80	5.81448	6.22348	5.64103	10.11	6.32037	6.08944	8.82353	5.43718					70-80	5.01996	6.66763	4.96614	6.32037	8.82353	5.43718	6.86036
	80-90	6.3004	N/A	2.90216	N/A	8.63426	6.09153	1.82584	N/A	N/A				80-90	5.49774	3.9604	4.20513	12.3109	6.4705	6.18459	9.27171	4.70242					80-90	3.94535	6.65731	4.13845	6.4705	9.27171	4.70242	6.81488
	Pixel Count/ Image	3247		1206		12936	4272	7913						Pixel Count/ Image	4420	707	975	1454	798	1051	607	6608					Pixel Count/ Image	6514	720	1329	6661	2987	2345	569
