## Supplementary material for "Glucose-stimulated KIF5B-driven microtubule sliding organizes microtubule networks in pancreatic β cells": F4 source data

### Sheet: Figure 4. MT Directionality 
	Figure 4 Panel F-H																										`
		untreated														KFDNWT + Motor														KFDNMut + Motor											Average
	BIN	Cell #1	Cell #2	Cell #3	Cell #4	Cell #5	Cell #6	Cell #7	Cell #8	Cell #9		Average		% Microtubule	BIN	Cell #1	Cell #2	Cell #3	Cell #4	Cell #5	Cell #6	Cell #7	Cell #8	Cell #9		Average		% Microtubule	BIN	Cell #1	Cell #2	Cell #3	Cell #4	Cell #5	Cell #6	Cell #7	Cell #8	Cell #9	Cell #10
% Microtubule	0-10	21.9968	21.1558	17.8239	16.8889	23.4421	26.5419	25.3256	17.2539	20.3511		21.1978			0-10	22.9774	16.1634	12.4483	14.4786	15.5779	12.4302	15.7284	9.57932	9.96412		14.372			0-10	11.9411	13.4342	10.5127	18.0672	9.56007	14.7404	13.0806	12.3275	11.3294	12.7189		12.7712
	10-20	16.9039	18.897	21.3007	14.8277	17.7227	23.5239	25.1954	23.4556	22.2382		20.4517			10-20	22.9928	18.4869	18.1899	15.9578	20.5276	19.7405	19.1113	15.6614	16.2105		18.5421			10-20	24.0926	17.0818	24.4387	21.3585	14.89	18.046	15.5115	20.8758	17.0966	16.8149		19.0206
	20-30	12.3422	14.6522	18.5674	11.5965	15.4433	17.7886	15.1072	14.153	15.9441		15.0661			20-30	15.8884	16.0175	13.1869	13.9978	18.3166	17.1456	17.5208	13.482	14.758		15.5904			20-30	15.2551	13.6714	15.3671	15.3361	14.89	19.9804	14.5999	16.0768	14.3188	13.2309		15.2727
	30-40	8.05443	11.9076	10.9121	11.476	11.4074	11.6397	10.7493	11.1245	12.2417		11.057			30-40	11.4347	10.2256	14.6149	11.8528	9.14573	15.7366	12.0677	12.8738	11.4576		12.1566			30-40	9.94214	15.6287	7.46359	14.3557	15.9899	11.4594	11.0838	10.5279	9.9537	8.3266		11.4731
	40-50	11.2315	10.8677	8.65012	10.7856	9.00251	5.43437	7.17291	9.97828	5.35053		8.71928			40-50	5.65573	6.63374	9.1688	12.0562	14.0201	10.3934	10.0732	10.593	8.9327		9.72521			40-50	8.99527	10.8837	6.43204	8.64846	12.9442	10.8227	12.7623	8.95321	12.7963	8.51522		10.1753
	50-60	8.83456	6.76781	6.53472	9.47001	5.688	3.52576	6.14105	7.32384	11.1549		7.27118			50-60	8.10603	9.55214	10.1241	7.82175	3.61809	8.17522	8.10401	12.4176	5.3326		8.13906			50-60	7.36454	9.04508	6.56857	9.17367	8.96785	7.54163	8.59499	7.40852	10.2844	5.2277		8.01769
	60-70	9.1085	4.12547	6.74416	6.97447	5.25931	3.07446	3.4462	5.73118	4.5384		5.44468			60-70	4.4691	7.30722	7.06126	7.39645	7.0603	5.85938	6.31154	9.93411	6.88302		6.92026			60-70	6.52288	6.28707	13.213	4.55182	8.46024	7.66406	7.3506	8.84823	9.04365	10.644		8.25856
	70-80	9.26036	6.3672	5.49796	6.62298	7.80008	3.14968	4.45802	5.88803	3.95318		5.88861			70-80	3.83726	5.42148	4.92417	7.02663	7.51256	5.00837	5.27644	9.42727	14.824		7.02869			70-80	9.94214	7.26572	10.7251	4.34174	6.00677	4.43193	8.00174	7.27355	5.02646	12.6651		7.56802
	80-90	2.26775	5.25912	3.969	11.358	4.23463	5.32155	2.40433	5.0917	4.22788		4.90377			80-90	4.63862	10.1919	10.2817	9.41198	4.22111	5.5106	5.80661	6.03142	11.6374		7.52571			80-90	5.94424	6.70225	5.27913	4.16667	8.29103	5.31342	9.01461	7.70846	6.15079	11.8566		7.04272
												Total Pixels																Total Pixels													Total Pixels
	Pixel Count/ Image	33584	11732	9549	39831	9564	10636	9982	7443	6489		138810				10154	6837	3980	4098	3812	7168	3961	1973	6302				48285		3711	3372	6592	2856	1182	4084	6911	3024	3711	5389		40832
	Data derived from Min6 Cells

### Sheet: Figure 4 Supp Fig 2
	Figure 4 – Supplemental Figure 2 (A-B)
		untreated												KFDNWT + Motor
		Cell #1	Cell #2	Cell #3	Cell #4	Cell #5	Cell #6	Cell #7	Cell #8	Cell #9		% Microtubule		Cell #1	Cell #2	Cell #3	Cell #4	Cell #5	Cell #6	Cell #7	Cell #8	Cell #9		% Microtubule	Cell #1	Cell #2	Cell #3	Cell #4	Cell #5	Cell #6	Cell #7	Cell #8	Cell #9	Cell #10
% Microtubule	0-10	13.7834	21.1558	14.2122	27.0997	17.3754	25.359	24.2379	16.2434	20.3511			0-10	N/A	15.1247	14.6628	15.5968	N/A	N/A	13.0084	17.1401	8.32841			N/A	12.1867	11.5429	12.6975	11.5229	15.5192	10.9443	12.8904	13.0838	13.9408
	10-20	15.1173	18.897	19.6893	21.5754	22.0919	23.3833	25.1874	23.5255	22.2382			10-20	N/A	20.9171	15.2702	22.5225	N/A	N/A	18.1019	21.3068	15.6527			N/A	18.6656	18.1993	14.753	16.8244	19.4205	16.188	21.1352	13.8594	18.8345
	20-30	12.3422	14.6522	22.7557	12.6867	15.7869	17.2102	14.9525	15.4776	15.9441			20-30	N/A	11.424	14.579	16.6104	N/A	N/A	16.2147	14.2045	15.2983			N/A	14.6934	15.8138	12.3881	15.0122	19.0763	14.7084	15.1419	11.482	15.132
	30-40	8.05443	11.9076	10.3793	9.93255	12.0723	10.5292	10.5247	10.9633	12.2417			30-40	N/A	9.73451	10.9552	8.84009	N/A	N/A	16.911	11.9634	13.1128			N/A	13.4979	9.4267	13.6811	13.3622	11.1876	11.423	10.9402	9.35761	9.14359
	40-50	11.2315	10.8677	7.04055	7.35507	9.60411	6.19694	7.1964	9.71382	5.35053			40-50	N/A	13.033	12.3586	12.6126	N/A	N/A	11.2679	9.81692	9.21441			N/A	10.8369	8.73413	8.67499	8.16879	10.8147	12.7937	8.49849	13.5559	8.78944
	50-60	8.83456	6.76781	6.4303	5.62871	6.64712	3.84036	6.7966	7.33575	11.1549			50-60	N/A	11.6653	8.86049	3.94144	N/A	N/A	8.15317	8.4596	14.3532			N/A	8.87003	7.11812	14.9188	7.43846	7.34366	9.02959	7.59474	15.596	5.50547
	60-70	9.1085	4.12547	8.488	3.95857	4.64321	3.46743	3.7981	5.5354	4.5384			60-70	N/A	9.57361	7.62463	7.5732	N/A	N/A	5.25834	5.68182	8.62374			N/A	6.67181	14.2362	6.05592	11.6852	7.08549	9.07311	8.72047	12.2913	8.91822
	70-80	9.26036	6.3672	5.56284	3.44468	6.98925	3.49917	4.77761	6.43558	3.95318			70-80	N/A	4.50523	6.80771	7.43243	N/A	N/A	5.60645	5.52399	9.68695			N/A	7.98303	9.23432	8.33241	7.49256	4.53242	8.26806	6.94466	5.12561	10.206
	80-90	12.2677	5.25912	5.4418	8.31861	4.78983	6.51432	2.52874	4.76958	4.22788			80-90	N/A	4.02253	8.88144	4.8705	N/A	N/A	5.4782	5.90278	5.72947			N/A	6.59468	5.6945	8.49818	8.49337	5.02008	7.5718	8.13382	5.64829	9.52994
	Pixel Count/ Image	33584	11732	19828	12454	4092	12603	10005	8288	8373					6222	1243	4774	3552		5458	3168	1693				2593	2599	9049	3697	3486	4596	5931	3106	6034
